# Strain and lineage-level methylome heterogeneity in the multi-drug resistant pathogenic *Escherichia coli* ST101 clone

**DOI:** 10.1101/2020.06.07.138552

**Authors:** Melinda M. Ashcroft, Brian M. Forde, Minh-Duy Phan, Kate M. Peters, Leah W. Roberts, Kok-Gan Chan, Teik Min Chong, Wai-Fong Yin, David L. Paterson, Timothy R. Walsh, Mark A. Schembri, Scott A. Beatson

**Affiliations:** School of Chemistry and Molecular Biosciences, The University of Queensland, St Lucia, QLD, Australia; Australian Infectious Diseases Research Centre, The University of Queensland, St Lucia, QLD, Australia; Australian Centre for Ecogenomics, The University of Queensland, Brisbane, QLD, Australia; Division of Genetics and Molecular Biology, Institute of Biological Sciences, Faculty of Science, University of Malaya, Kuala Lumpur, Malaysia; International Genome Centre, Jiangsu University, Zhenjiang, China; UQ Centre for Clinical Research, The University of Queensland, Herston, QLD, Australia; Department of Medical Microbiology and Infectious Disease, Cardiff University, Cardiff, United Kingdom

**Keywords:** DNA methylation, Restriction-Modification Systems, Pacific Biosciences, Mobile Genetic Elements, epigenome

## Abstract

*Escherichia coli* Sequence Type (ST)101 is an emerging, multi-drug resistant lineage associated with carbapenem resistance. We recently completed a comprehensive genomics study on mobile genetic elements (MGEs) and their role in *bla*_NDM-1_ dissemination within the ST101 lineage. DNA methyltransferases (MTases) are also frequently associated with MGEs, with DNA methylation guiding numerous biological processes including genomic defence against foreign DNA and regulation of gene expression. The availability of Pacific Biosciences Single Molecule Real Time Sequencing data for seven ST101 strains enabled us to investigate the role of DNA methylation on a genome-wide scale (methylome). We defined the methylome of two complete (MS6192 and MS6193) and five draft (MS6194, MS6201, MS6203, MS6204, MS6207) ST101 genomes. Our analysis identified 14 putative MTases and eight N6-methyladenine DNA recognition sites, with one site that has not been described previously. Furthermore, we identified a Type I MTase encoded within a Transposon 7-like Transposon and show its acquisition leads to differences in the methylome between two almost identical isolates. Genomic comparisons with 13 previously published ST101 draft genomes identified variations in MTase distribution, consistent with MGE differences between genomes, highlighting the diversity of active MTases within strains of a single *E. coli* lineage. It is well established that MGEs can contribute to the evolution of *E. coli* due to their virulence and resistance gene repertoires. This study emphasises the potential for mobile genetic elements to also enable highly similar bacterial strains to rapidly acquire genome-wide functional differences via changes to the methylome.

**Impact Statement:** *Escherichia coli* ST101 is an emerging human pathogen frequently associated with carbapenem resistance. *E. coli* ST101 strains carry numerous mobile genetic elements that encode virulence determinants, antimicrobial resistance, and DNA methyltransferases (MTases). In this study we provide the first comprehensive analysis of the genome-wide complement of DNA methylation (methylome) in seven *E. coli* ST101 genomes. We identified a Transposon carrying a Type I restriction modification system that may lead to functional differences between two almost identical genomes and showed how small recombination events at a single genomic region can lead to global methylome changes across the lineage. We also showed that the distribution of MTases throughout the ST101 lineage was consistent with the presence or absence of mobile genetic elements on which they are encoded. This study shows the diversity of MTases within a single bacterial lineage and shows how strain and lineage-specific methylomes may drive host adaptation.

**Data Summary:** Sequence data including reads, assemblies and motif summaries have previously been submitted to the National Center for Biotechnology Information (https://www.ncbi.nlm.nih.gov) under the BioProject Accessions: PRJNA580334, PRJNA580336, PRJNA580337, PRJNA580338, PRJNA580339, PRJNA580341 and PRJNA580340 for MS6192, MS6193, MS6194, MS6201, MS6203, MS6204 and MS6207 respectively. All supporting data, code, accessions, and protocols have been provided within the article or through supplementary data files.
