## Supplementary Dataset for "Strain and lineage-level methylome heterogeneity in the multi-drug resistant pathogenic *Escherichia coli* ST101 clone"

### Sheet: Dataset Key
Key to Supplementary Dataset
Table S1. Summary of intragenic RM.EcoST101IV sites (ACGN5GTTG) and their intersection with putative promoter regions in E. coli MS6193
Table S2. Accession numbers and genomic details of other E. coli genomes used in this study
Table S3: Full Motif Summary for MS6192 and MS6193
Table S4. Functional annotation of genes linked to M.EcoST101IV methylation using DAVID
Table S5. Nucleotide BLAST results of RM.EcoST101IX encoded on the pIP1206-like plasmids pMS6192A-NDM and pMS6193A-NDM (>=99% ID matches only shown)
Table S6. Blastn results summary for E. coli ST101 and ExPEC representative complete genomes versus ST101 and Rebase Gold Standard Mtases
Table S7. Nucleotide Blast results of M.EcoST101X encoded on the pGUE-NDM-like plasmids pMS6192B and pMS6193B (100% ID matches only shown)

### Sheet: Table S1
Supplementary Table 1. Summary of intergenic RM.EcoST101IV sites (ACGN5GTTG) and their intersection with putative promoter regions in E. coli MS6193
MS6193 chr
motif start	motif end	CDS start	CDS end	CDS strand	Distance to closest start codon(bp)	Description CDS region	Comments
191941	191952	192123	192680	+	171	locus_tag=MS6193_00173;gene=frr;product=ribosome recycling factor
339350	339361	339917	340873	+	556	locus_tag=MS6193_00332;note=CP4-6 prophage-3B conserved protein;product=hypothetical protein	Group II intron-encoded protein LtrA [Escherichia coli] (BlastP)
830719	830730	829210	830691	-	28	locus_tag=MS6193_00802;gene=dtpD;product=dipeptide:H+ symporter DtpD
830719	830730	830962	831705	+	232	locus_tag=MS6193_00803;note=conserved metal-binding protein;product=hypothetical protein	Type 2 GTP cyclohydrolase I [Escherichia coli] (BlastP), ybgI (UniProt) part of the ybgIJKL operon
1594323	1594334	1594338	1595486	+	4	locus_tag=MS6193_01564;gene=ydcM_1;product=putative transposase	Overlapping end of insertion sequence: IS609
1612018	1612029	1612210	1612875	+	181	locus_tag=MS6193_01583;gene=mcbR;product=McbR DNA-binding transcriptional dual regulator
1646499	1646510	1646327	1646464	-	35	locus_tag=MS6193_01612;gene=sra;product=30S ribosomal subunit protein S22
1997875	1997886	1997921	1999204	+	35	locus_tag=MS6193_01964;note=conserved protein;product=hypothetical protein	YeaH/YhbH family protein [Escherichia coli] (BlastP).
2020788	2020799	2019000	2020751	-	37	locus_tag=MS6193_01986;gene=fadD_1;product=fatty acyl-CoA synthetase
2036446	2036457	2036626	2037192	+	169	locus_tag=MS6193_02003;gene=mntP;product=manganese export protein
2092173	2092184	2091497	2092063	-	110	locus_tag=MS6193_02063;gene=yecM;product=putative metal-binding enzyme
2092173	2092184	2092280	2094013	+	96	locus_tag=MS6193_02064;gene=argS;product=arginyl-tRNA synthetase
2263873	2263884	2264670	2264936	+	786	locus_tag=MS6193_02259;note=conserved protein;product=hypothetical protein	Ethanolamine utilization- propanediol utilization eutP [Escherichia coli E482] (BlastP)
2264606	2264617	2264670	2264936	+	53	locus_tag=MS6193_02259;note=conserved protein;product=hypothetical protein	Ethanolamine utilization- propanediol utilization eutP [Escherichia coli E482] (BlastP)
2472933	2472944	2470370	2472685	-	248	locus_tag=MS6193_02447;gene=yejO;product=putative autotransporter outer membrane protein
2472933	2472944	2473056	2473703	+	112	locus_tag=MS6193_02448;gene=fimZ_4;product=FimZ transcriptional regulator
2525216	2525227	2523993	2525183	-	33	locus_tag=MS6193_02488;gene=yhhS_1;product=putative transport protein YhhS
2525216	2525227	2525335	2526213	+	108	locus_tag=MS6193_02489;note=conserved protein;product=hypothetical protein	LysR family transcriptional regulator [Escherichia coli] (BlastP), yfaH (UniProt)
2566358	2566369	2564735	2566264	-	94	locus_tag=MS6193_02526;gene=nuoM;product=NADH:ubiquinone oxidoreductase membrane subunit M	Part of the nuoMN operon
2843868	2843879	2843369	2843800	-	68	locus_tag=MS6193_02822;gene=ndk;product=nucleoside diphosphate kinase
3070330	3070341	3068294	3070093	-	237	locus_tag=MS6193_03052;gene=cysJ;product=sulfite reductase flavoprotein subunit	Part of the cysJI operon
3070330	3070341	3070409	3070774	+	68	locus_tag=MS6193_03053;gene=queD;product=6-carboxy-5-6-7-8-tetrahydropterin synthase
3248632	3248643	3247450	3248544	-	88	locus_tag=MS6193_03224;gene=gcvT;product=aminomethyltransferase	Part of the gcvTH operon
3328216	3328227	3327298	3328026	-	190	locus_tag=MS6193_03303;gene=pagN;product=Outer membrane protein PagN precursor
3367334	3367345	3366769	3367263	-	71	locus_tag=MS6193_03341;note=conserved inner membrane protein;product=hypothetical protein	yqhA (UniProt)
3367334	3367345	3367454	3368338	+	109	locus_tag=MS6193_03342;gene=yghA;product=putative glutathionylspermidine synthase with NAD(P)-binding Rossmann-fold domain
3727176	3727187	3725216	3726940	-	236	locus_tag=MS6193_03719;gene=yhgE;product=putative transport protein
3727176	3727187	3727319	3728941	+	132	locus_tag=MS6193_03720;gene=pck;product=phosphoenolpyruvate carboxykinase (ATP)
4122389	4122400	4120946	4122283	-	106	locus_tag=MS6193_04081;gene=purP;product=adenine:H+ symporter
4122389	4122400	4122450	4123115	+	50	locus_tag=MS6193_04082;gene=yieH;product=6-phosphogluconate phosphatase
4363284	4363295	4362637	4363245	-	39	locus_tag=MS6193_043240;note=conserved hypothetical protein of the NlpC/P60 peptidase superfamily;product=hypothetical protein	YiiX family permuted papain-like enzyme [Escherichia coli] (BlastP)
pMS6193A-NDM
20294	20305	20362	22488	+	57	locus_tag=MS6193_A00025;gene=rafA;product=Alpha-galactosidase
71461	71472	70703	71407	-	54	locus_tag=MS6193_A00091;product=Integrase core domain protein	Overlapping end of insertion sequence: IS26, upstream of truncated ISAba125-blaNDM-1 element
87120	87131	87227	87385	+	96	locus_tag=MS6193_A001082;gene=scsC;product=Secreted copper-sensitivity suppressor C	Part of the scsCD operon
118740	118751	118808	119041	+	57	locus_tag=MS6193_A00149;gene=afuC;product=CP4-6 prophage; predicted ferric transporter subunit/ATP-binding component of ABC superfamily protein

### Sheet: Table S2
Supplementary Table 2. Accession numbers and genomic details of other E. coli genomes used in this study
Genome	NCBI Accession	Database	Genome Status
E. coli UMN026	CU928163	Genbank	Complete
E. coli UTI89	CP000243	Genbank	Complete
E. coli APEC O1	CP000468	Genbank	Complete
E. coli ED1a	CU928162	Genbank	Complete
E. coli CFT073	AE014075	Genbank	Complete
E. coli 536	CP000247	Genbank	Complete
E. coli EC958	HG941718	Genbank	Complete
E. coli IAI39	CU928164	Genbank	Complete
E. coli HVH 98	GCA_000488035	Genbank	Draft
E. coli KTE90	GCA_000326645	Genbank	Draft
E. coli KTE184	GCA_000352885	Genbank	Draft
E. coli KTE91	GCA_000352485	Genbank	Draft
E. coli MS 107-1	GCA_000179175	Genbank	Draft
E. coli MS 79-10	GCA_000179095	Genbank	Draft
E. coli ICBEC72H	NZ_MVDJ01000000	Genbank	Draft
E. coli NA084	GCA_001713585	Genbank	Draft
E. coli NA086	GCA_001713575	Genbank	Draft
E. coli NA099	GCA_001713555	Genbank	Draft
E. coli eo1667	ERR439582	Sequence Read Archive	Reads
E. coli ECO0117	ERR439680	Sequence Read Archive	Reads
E. coli PI7	ERR1227184	Sequence Read Archive	Reads

### Sheet: Table S3
Supplementary Table 3. Full Motif Summary for MS6192 and MS6193
Motif	Methy Pos1	Mod Type	% Methyl	No. Detected	No. Genome	Mean Score	Mean IPDR	Mean Coverage
MS6192
GATC	1	m6A	0.998	41664	41748	95.049	6.087	53.818
CCAGN6RTTG	2	m6A	1	821	821	95.116	8.994	53.719
CAAYN6CTGG	2	m6A	0.993	815	821	86.69	5.969	52.39
CCAN9TTGG	2	m6A	1	502	502	92.375	7.726	53.474
CCAAN9TGG	3	m6A	0.998	501	502	86.008	6.727	53.042
BCAGCTGV	4	m4C	0.583	1549	2656	50.979	4.502	53.846
BCAGCTGVY	2	m6A	0.172	264	1532	42.625	3.222	54.909
CCAGGAAH	1	modified_base	0.179	126	704	39.294	2.402	53.976
ACCCCY	3	m4C	0.731	1096	1499	47.014	2.857	54.293
MS6193
GATC	1	m6A	0.995	41458	41646	73.676	5.889	41.534
CCAGN6RTTG	2	m6A	0.999	819	820	73.748	9.063	40.994
CAAYN6CTGG	2	m6A	0.985	808	820	69.921	5.95	40.554
CCAN9TTGG	2	m6A	0.998	491	492	71.843	7.669	41.519
CCAAN9TGG	3	m6A	0.986	485	492	68.773	6.868	40.893
ACGN5GTTG	0	m6A	0.994	783	788	69.53	6.713	41.217
CAACN5CGT	2	m6A	0.986	777	788	68.306	6.36	41.26
BCAGCTGV	4	m4C	0.277	726	2620	43.55	5.38	42.534
HWNCCTGGYA	3	modified_base	0.165	136	826	37.926	2.435	45.059
ACCCCY	3	modified_base	0.455	672	1476	40.379	3.235	42.269
1Positions of methylated bases are zero-based
Red indicates likely off target motifs for Dcm methylation: 5'-CCWGG-3'

### Sheet: Table S4
Supplementary Table 4. Functional annotation of genes linked to M.EcoST101IV methylation using DAVID
Annotation Cluster 1	Enrichment Score: 1.754520549629992
Category	Term	Count	%	PValue	Genes	List Total	Pop Hits	Pop Total	Fold Enrichment	Bonferroni	Benjamini	FDR
GOTERM_BP_FAT	GO:0009069~serine family amino acid metabolic process	4	11.4286	0.000177082	CYSJ, CYSI, GCVT, GCVH	20	98	16709	34.1	0.0213741	0.0213741	0.203696
GOTERM_MF_FAT	GO:0048037~cofactor binding	5	14.2857	0.0972088	CYSJ, CYSI, NUOM, NUON, GCVH	23	1440	17785	2.68493	0.999918	0.648436	67.2811
GOTERM_MF_FAT	GO:0050662~coenzyme binding	3	8.57143	0.316635	CYSJ, CYSI, GCVH	23	921	17785	2.51877	1	0.946007	98.4383
Annotation Cluster 2	Enrichment Score: 1.3183799544886499
Category	Term	Count	%	PValue	Genes	List Total	Pop Hits	Pop Total	Fold Enrichment	Bonferroni	Benjamini	FDR
GOTERM_MF_FAT	GO:0016651~oxidoreductase activity, acting on NADH or NADPH	4	11.4286	0.00229432	CYSJ, CYSI, NUOM, NUON	23	216	17785	14.3196	0.190485	0.190485	2.47816
SP_PIR_KEYWORDS	oxidoreductase	5	14.2857	0.0264037	CYSJ, CYSI, YGHA, NUOM, NUON	35	1595	47487	4.2532	0.809676	0.168344	23.6646
GOTERM_BP_FAT	GO:0022900~electron transport chain	3	8.57143	0.0518817	CYSJ, NUOM, NUON	20	325	16709	7.71185	0.998496	0.803072	45.8495
GOTERM_MF_FAT	GO:0048037~cofactor binding	5	14.2857	0.0972088	CYSJ, CYSI, NUOM, NUON, GCVH	23	1440	17785	2.68493	0.999918	0.648436	67.2811
GOTERM_BP_FAT	GO:0055114~oxidation reduction	5	14.2857	0.194153	CYSJ, CYSI, YGHA, NUOM, NUON	20	2037	16709	2.05069	1	0.987589	91.6704
GOTERM_BP_FAT	GO:0006091~generation of precursor metabolites and energy	3	8.57143	0.20727	CYSJ, NUOM, NUON	20	746	16709	3.35972	1	0.982546	93.1046
Annotation Cluster 3	Enrichment Score: 1.2440442408024301
Category	Term	Count	%	PValue	Genes	List Total	Pop Hits	Pop Total	Fold Enrichment	Bonferroni	Benjamini	FDR
GOTERM_CC_FAT	GO:0009274~peptidoglycan-based cell wall	8	22.8571	0.00152298	YEJO, YHHS, YHGE, DTPD, YQHA, NUOM, NUON, FADD	16	946	7281	3.84831	0.0388527	0.0388527	1.24213
GOTERM_CC_FAT	GO:0005618~cell wall	8	22.8571	0.00167384	YEJO, YHHS, YHGE, DTPD, YQHA, NUOM, NUON, FADD	16	961	7281	3.78824	0.0426214	0.0215427	1.36444
SP_PIR_KEYWORDS	membrane	9	25.7143	0.00216821	YHHS, YHGE, PURP, DTPD, YQHA, NUOM, NUON, FADD, AFUC	35	3367	47487	3.62665	0.125913	0.125913	2.16661
SP_PIR_KEYWORDS	cell membrane	8	22.8571	0.00534029	YHHS, YHGE, PURP, DTPD, YQHA, NUOM, NUON, AFUC	35	3067	47487	3.53902	0.282502	0.104759	5.2602
SP_PIR_KEYWORDS	cell inner membrane	6	17.1429	0.00740218	YHHS, PURP, DTPD, NUOM, NUON, AFUC	35	1732	47487	4.70013	0.369122	0.088012	7.22352
GOTERM_CC_FAT	GO:0030312~external encapsulating structure	9	25.7143	0.0168432	YEJO, YHHS, YHGE, DTPD, SCSC, YQHA, NUOM, NUON, FADD	16	1814	7281	2.25775	0.357027	0.136894	13.0036
SP_PIR_KEYWORDS	transmembrane	7	20	0.0227231	YHHS, YHGE, PURP, DTPD, YQHA, NUOM, NUON	35	3144	47487	3.0208	0.759513	0.163171	20.7019
SP_PIR_KEYWORDS	transport	5	14.2857	0.0769772	CYSJ, PURP, DTPD, NUON, AFUC	35	2265	47487	2.99508	0.993031	0.363315	55.4404
GOTERM_CC_FAT	GO:0019866~organelle inner membrane	4	11.4286	0.105599	YHHS, DTPD, NUOM, NUON	16	566	7281	3.21599	0.945066	0.515872	59.9569
GOTERM_CC_FAT	GO:0031967~organelle envelope	4	11.4286	0.105599	YHHS, DTPD, NUOM, NUON	16	566	7281	3.21599	0.945066	0.515872	59.9569
GOTERM_CC_FAT	GO:0031090~organelle membrane	4	11.4286	0.111679	YHHS, DTPD, NUOM, NUON	16	580	7281	3.13836	0.953993	0.459788	62.1353
GOTERM_CC_FAT	GO:0031975~envelope	6	17.1429	0.26666	YEJO, YHHS, DTPD, SCSC, NUOM, NUON	16	1715	7281	1.59206	0.999685	0.73919	92.1404
UP_SEQ_FEATURE	topological domain:Cytoplasmic	5	14.2857	0.331879	YHHS, PURP, DTPD, NUOM, NUON	29	985	9468	1.65727	1	1	98.1355
UP_SEQ_FEATURE	topological domain:Periplasmic	5	14.2857	0.331879	YHHS, PURP, DTPD, NUOM, NUON	29	985	9468	1.65727	1	1	98.1355
GOTERM_CC_FAT	GO:0005886~plasma membrane	8	22.8571	0.418668	YHHS, YHGE, PURP, DTPD, YQHA, NUOM, NUON, AFUC	16	2979	7281	1.22205	0.999999	0.866647	98.8302
UP_SEQ_FEATURE	transmembrane region	7	20	0.442206	YHHS, YHGE, PURP, DTPD, YQHA, NUOM, NUON	29	1793	9468	1.27461	1	0.999981	99.6862
GOTERM_CC_FAT	GO:0016021~integral to membrane	7	20	0.95711	YHHS, YHGE, PURP, DTPD, YQHA, NUOM, NUON	16	4269	7281	0.746179	1	0.999964	100
GOTERM_CC_FAT	GO:0031224~intrinsic to membrane	7	20	0.970182	YHHS, YHGE, PURP, DTPD, YQHA, NUOM, NUON	16	4417	7281	0.721177	1	0.999961	100
Annotation Cluster 4	Enrichment Score: 1.1584569723952332
Category	Term	Count	%	PValue	Genes	List Total	Pop Hits	Pop Total	Fold Enrichment	Bonferroni	Benjamini	FDR
SP_PIR_KEYWORDS	atp-binding	6	17.1429	0.00790712	YEJO, ARGS, NDK, FADD, AFUC, EUTP	35	1760	47487	4.62536	0.388714	0.0787572	7.6987
GOTERM_MF_FAT	GO:0000166~nucleotide binding	9	25.7143	0.0306414	YEJO, ARGS, CYSJ, CYSI, YGHA, NDK, FADD, AFUC, EUTP	23	3175	17785	2.19192	0.942908	0.614944	28.8221
SP_PIR_KEYWORDS	nucleotide-binding	5	14.2857	0.0407735	ARGS, NDK, FADD, AFUC, EUTP	35	1831	47487	3.705	0.924297	0.227477	34.3012
GOTERM_MF_FAT	GO:0005524~ATP binding	7	20	0.0483757	YEJO, ARGS, YGHA, NDK, FADD, AFUC, EUTP	23	2225	17785	2.43273	0.989557	0.680326	41.8246
GOTERM_MF_FAT	GO:0032559~adenyl ribonucleotide binding	7	20	0.0489227	YEJO, ARGS, YGHA, NDK, FADD, AFUC, EUTP	23	2231	17785	2.42619	0.990095	0.602652	42.1888
GOTERM_MF_FAT	GO:0032555~purine ribonucleotide binding	7	20	0.0643498	YEJO, ARGS, YGHA, NDK, FADD, AFUC, EUTP	23	2385	17785	2.26953	0.9978	0.63936	51.6474
GOTERM_MF_FAT	GO:0032553~ribonucleotide binding	7	20	0.0643498	YEJO, ARGS, YGHA, NDK, FADD, AFUC, EUTP	23	2385	17785	2.26953	0.9978	0.63936	51.6474
GOTERM_MF_FAT	GO:0001883~purine nucleoside binding	7	20	0.0804932	YEJO, ARGS, YGHA, NDK, FADD, AFUC, EUTP	23	2523	17785	2.14539	0.999556	0.668099	60.0199
GOTERM_MF_FAT	GO:0030554~adenyl nucleotide binding	7	20	0.0804932	YEJO, ARGS, YGHA, NDK, FADD, AFUC, EUTP	23	2523	17785	2.14539	0.999556	0.668099	60.0199
GOTERM_MF_FAT	GO:0001882~nucleoside binding	7	20	0.0858473	YEJO, ARGS, YGHA, NDK, FADD, AFUC, EUTP	23	2565	17785	2.11026	0.999741	0.643782	62.4909
GOTERM_MF_FAT	GO:0017076~purine nucleotide binding	7	20	0.101131	YEJO, ARGS, YGHA, NDK, FADD, AFUC, EUTP	23	2677	17785	2.02197	0.999945	0.625023	68.8011
SP_PIR_KEYWORDS	transferase	4	11.4286	0.397955	GCVT, NDK, FADD, EUTP	35	3168	47487	1.7131	1	0.894301	99.4028
UP_SEQ_FEATURE	nucleotide phosphate-binding region:ATP	3	8.57143	0.401938	FADD, AFUC, EUTP	29	464	9468	2.11088	1	0.999999	99.3755
Annotation Cluster 5	Enrichment Score: 0.3522543021270885
Category	Term	Count	%	PValue	Genes	List Total	Pop Hits	Pop Total	Fold Enrichment	Bonferroni	Benjamini	FDR
GOTERM_MF_FAT	GO:0005506~iron ion binding	3	8.57143	0.305004	CYSJ, CYSI, AFUC	23	896	17785	2.58904	1	0.952314	98.1221
SP_PIR_KEYWORDS	metal-binding	3	8.57143	0.307335	YBGI, CYSI, NDK	35	1558	47487	2.61253	1	0.826452	97.5417
GOTERM_MF_FAT	GO:0046872~metal ion binding	5	14.2857	0.461971	CYSJ, YBGI, CYSI, NDK, AFUC	23	2793	17785	1.38428	1	0.987557	99.8854
GOTERM_MF_FAT	GO:0043169~cation binding	5	14.2857	0.48627	CYSJ, YBGI, CYSI, NDK, AFUC	23	2876	17785	1.34433	1	0.987436	99.9308
GOTERM_MF_FAT	GO:0043167~ion binding	5	14.2857	0.490629	CYSJ, YBGI, CYSI, NDK, AFUC	23	2891	17785	1.33736	1	0.984036	99.937
GOTERM_MF_FAT	GO:0046914~transition metal ion binding	3	8.57143	0.745266	CYSJ, CYSI, AFUC	23	2075	17785	1.11797	1	0.999615	100

### Sheet: Table S5
Supplementary Table 5. Nucleotide BLAST results of RM.EcoST101IX encoded on the pIP1206-like plasmids pMS6192A-NDM and pMS6193A-NDM (>=99% ID matches only shown)
Description	Max Score	Total Score	Query Cover	E value	Ident	Accession
Escherichia coli strain Ecol_881 plasmid pEC881_1, complete sequence	11219	11219	1	0	1	CP019028.1
Escherichia coli strain Ecol_224 plasmid pEC224_1, complete sequence	11219	11219	1	0	1	CP018947.1
Escherichia coli plasmid pV147-a DNA, contig: V147-a_scaffold_1, strain: V147	11219	11219	1	0	1	LC056381.1
Escherichia coli 1540 plasmid pIP1206 complete genome	11219	11219	1	0	1	AM886293.1
Escherichia coli isolate Co6114 plasmid pC06114_1, complete sequence	11208	11208	1	0	0.99	CP016035.1
Escherichia coli strain Ecol_542 plasmid pEC542_1, complete sequence	11202	11202	1	0	0.99	CP018969.1
Escherichia coli strain Ecol_743 plasmid pEC743_1, complete sequence	11202	11202	1	0	0.99	CP015070.1
Escherichia coli strain ZH193 plasmid pZH193, complete sequence	11202	11202	1	0	0.99	CP014498.1
Escherichia coli strain Ecol_AZ147, complete genome	11197	11197	1	0	0.99	CP018995.1
Salmonella enterica subsp. enterica serovar Typhimurium strain 33676 plasmid p33673_IncF, complete sequence	11197	11197	1	0	0.99	CP012683.1
Klebsiella pneumoniae strain ST11 plasmid pKP12226, complete sequence	11141	11141	1	0	0.99	KP453775.1
Escherichia coli plasmid pV228-a DNA, contig: V228-a_scaffold_1, strain: V228	11130	11130	1	0	0.99	LC056417.1
Klebsiella pneumoniae strain CRKP-59-KPC plasmid pCRKP-59-KPC, complete sequence	11125	11125	1	0	0.99	KX928752.1
Escherichia coli strain Ecol_867 plasmid pEC867_1, complete sequence	11125	18713	1	0	0.99	CP018982.1
Escherichia coli strain CA08 plasmid pCA08, complete sequence	11125	11125	1	0	0.99	CP009233.1
Klebsiella pneumoniae strain KF3 plasmid pKF3-140, complete sequence	11119	11119	1	0	0.99	FJ876827.1
Escherichia coli strain 210205630 plasmid pSLy2, complete sequence	11114	11114	1	0	0.99	CP015914.1

### Sheet: Table S6
Supplementary Table 6. Blastn results summary for E. coli ST101 and ExPEC representative complete genomes versus ST101 and Rebase Gold Standard Mtases
QueryID	SubjectID	%Identity	Align_length	Mismatches	Gap_opens	Query_start	Query_end	Subject_start	Subject_end	Evalue	Bit_score
# Query: gi|110341805|gb|CP000247.1| Escherichia coli 536, complete genome
gi|110341805|gb|CP000247.1|	M.EcoST101V	97.96	1470	30	0	4876399	4877868	1470	1	0	2549
gi|110341805|gb|CP000247.1|	M.EcoST101Dcm	97.6	1419	34	0	1935825	1937243	1419	1	0	2433
gi|110341805|gb|CP000247.1|	M.EcoST101III	97.85	885	19	0	3521543	3522427	1	885	0	1530
gi|110341805|gb|CP000247.1|	M.EcoST101Dam	99.04	837	8	0	3621399	3622235	837	1	0	1502
# Query: gi|115511419|gb|CP000468.1| Escherichia coli APEC O1, complete genome
gi|115511419|gb|CP000468.1|	M.EcoST101Dcm	98.31	1419	24	0	2038224	2039642	1419	1	0	2488
gi|115511419|gb|CP000468.1|	M.EcoST101III	97.63	885	21	0	3702523	3703407	1	885	0	1519
gi|115511419|gb|CP000468.1|	M.EcoST101Dam	99.16	837	7	0	3800522	3801358	837	1	0	1507
gi|115511419|gb|CP000468.1|	M.EcoST101VI	97.4	654	17	0	2946714	2947367	654	1	0	1114
gi|115511419|gb|CP000468.1|	M.EcoST101II	96.4	528	19	0	1191521	1192048	1	528	0	870
# Query: gi|26111730|gb|AE014075.1| Escherichia coli CFT073, complete genome
gi|26111730|gb|AE014075.1|	M.EcoST101V	98.3	1468	25	0	5167152	5168619	1468	1	0	2573
gi|26111730|gb|AE014075.1|	M.EcoST101Dcm	97.67	1419	33	0	2182668	2184086	1419	1	0	2438
gi|26111730|gb|AE014075.1|	M.EcoST101III	97.63	885	21	0	3843421	3844305	1	885	0	1519
gi|26111730|gb|AE014075.1|	M.EcoST101Dam	99.04	837	8	0	3941130	3941966	837	1	0	1502
gi|26111730|gb|AE014075.1|	M.EcoST101I	98.02	858	17	0	914250	915107	1	858	0	1491
gi|26111730|gb|AE014075.1|	M.EcoST101II	96.4	528	19	0	1417599	1418126	1	528	0	870
gi|26111730|gb|AE014075.1|	M.EcoST101VIX	89.55	67	7	0	1224000	1224066	75	9	1e-15	86.1
# Query: gi|641682562|emb|HG941718.1| Escherichia coli ST131 strain EC958 chromosome, complete genome
gi|641682562|emb|HG941718.1|	M.EcoMIII	100	1620	0	0	5052616	5054235	1620	1	0	2992
gi|641682562|emb|HG941718.1|	M.EcoST101XII	95.17	1616	78	0	319924	321539	1616	1	0	2553
gi|641682562|emb|HG941718.1|	M.EcoST101Dcm	97.6	1419	34	0	2125172	2126590	1419	1	0	2433
gi|641682562|emb|HG941718.1|	M.EcoST101III	97.63	885	21	0	3706710	3707594	1	885	0	1519
gi|641682562|emb|HG941718.1|	M.EcoST101Dam	99.16	837	7	0	3804659	3805495	837	1	0	1507
# Query: gi|218425442|emb|CU928162.2| Escherichia coli ED1a chromosome, complete genome
gi|218425442|emb|CU928162.2|	M.EcoST101Dcm	99.93	1419	1	0	2150552	2151970	1419	1	0	2615
gi|218425442|emb|CU928162.2|	M.EcoST101V	98.5	1470	22	0	5144909	5146378	1470	1	0	2593
gi|218425442|emb|CU928162.2|	M.EcoST101III	97.63	885	21	0	3852479	3853363	1	885	0	1519
gi|218425442|emb|CU928162.2|	M.EcoST101Dam	99.16	837	7	0	3947161	3947997	837	1	0	1507
gi|218425442|emb|CU928162.2|	M.EcoST101I	95.57	858	38	0	3044554	3045411	858	1	0	1375
gi|218425442|emb|CU928162.2|	M.EcoMIII	93.94	808	48	1	308504	309311	814	1620	0	1219
gi|218425442|emb|CU928162.2|	M.EcoST101VI	96.79	654	21	0	2059123	2059776	654	1	0	1092
gi|218425442|emb|CU928162.2|	M.EcoST101II	96.97	528	16	0	2482256	2482783	528	1	0	887
# Query: Escherichia coli eo1667
NODE_8_length_186432_cov_41.732	M.EcoST101Dam	100	837	0	0	38705	39541	837	1	0	1546
NODE_11_length_148913_cov_41.082	M.EcoST101III	99.89	885	1	0	136717	137601	1	885	0	1629
NODE_30_length_55086_cov_40.2738	M.EcoST101V	100	1470	0	0	33595	35064	1	1470	0	2715
NODE_37_length_37444_cov_33.169	M.EcoST101Dcm	98.59	1419	20	0	21421	22839	1419	1	0	2510
NODE_63_length_10107_cov_42.9248	M.EcoST101VIII	97.66	684	16	0	7043	7726	1	684	0	1175
NODE_63_length_10107_cov_42.9248	M.EcoST101X	87.5	688	78	8	7043	7726	1	684	0	787
NODE_63_length_10107_cov_42.9248	M.EcoST101XI	95.1	347	14	3	7381	7726	1	345	3e-156	544
NODE_65_length_8777_cov_28.4685	M.EcoST101VIII	90.83	687	57	6	6683	7366	1	684	0	915
NODE_65_length_8777_cov_28.4685	M.EcoST101X	89.2	685	72	2	6683	7366	1	684	0	854
NODE_65_length_8777_cov_28.4685	M.EcoST101XI	95.95	346	13	1	7021	7366	1	345	3e-161	560
# Query: Escherichia coli ECO0117
NODE_3_length_268871_cov_36.9812	M.EcoST101III	99.89	885	1	0	256806	257690	1	885	0	1629
NODE_22_length_69916_cov_37.2982	M.EcoST101Dam	100	837	0	0	38705	39541	837	1	0	1546
NODE_23_length_69505_cov_37.2785	M.EcoST101II	96.34	492	18	0	20775	21266	37	528	0	809
NODE_31_length_42152_cov_38.4012	M.EcoST101V	100	1470	0	0	7833	9302	1	1470	0	2715
NODE_36_length_36477_cov_34.9004	M.EcoST101Dcm	93.67	1421	86	4	21528	22946	1419	1	0	2122
NODE_93_length_1555_cov_29.6	M.EcoST101VIII	96.2	684	26	0	253	936	1	684	0	1120
NODE_93_length_1555_cov_29.6	M.EcoST101X	86.48	688	85	8	253	936	1	684	0	749
NODE_93_length_1555_cov_29.6	M.EcoST101XI	93.95	347	18	3	591	936	1	345	2e-150	521
# Query: Escherichia coli PI7
NODE_2_length_289015_cov_39.8072	M.EcoST101V	100	1470	0	0	4472	5941	1470	1	0	2715
NODE_3_length_268868_cov_43.1149	M.EcoST101III	100	885	0	0	256803	257687	1	885	0	1635
NODE_5_length_186432_cov_44.3332	M.EcoST101Dam	100	837	0	0	38705	39541	837	1	0	1546
NODE_16_length_118334_cov_36.0392	M.EcoST101Dcm	99.93	1419	1	0	42893	44311	1	1419	0	2615
NODE_33_length_57722_cov_66.398	M.EcoST101VIII	85.49	641	89	4	1242	1880	1	639	0	665
# Query: Escherichia coli HVH 98
KI530615.1	M.EcoST101Dcm	98.59	1419	20	0	1923848	1925266	1419	1	0	2510
KI530615.1	M.Sen11997I	92.42	1635	124	0	3175891	3177525	1635	1	0	2333
KI530615.1	M.EcoST101I	94.76	858	45	0	2803401	2804258	858	1	0	1336
KI530615.1	M.EcoST101II	96.72	519	17	0	2442406	2442924	519	1	0	865
KI530615.1	M.EcoST101VIX	89.55	67	7	0	1021490	1021556	75	9	7e-16	86.1
KI530616.1	M.EcoST101III	99.89	885	1	0	325922	326806	1	885	0	1629
KI530617.1	M.EcoST101Dam	100	837	0	0	70099	70935	837	1	0	1546
KI530619.1	M.EcoST101VII	98.1	1053	20	0	243890	244942	1	1053	0	1834
KI530619.1	M.EcoST101VI	98.62	654	9	0	239329	239982	1	654	0	1158
# Query: gi|218368405|emb|CU928164.2| Escherichia coli IAI39 chromosome, complete genome
gi|218368405|emb|CU928164.2|	M.EcoST101V	97.82	1468	32	0	5020683	5022150	1468	1	0	2534
gi|218368405|emb|CU928164.2|	M.EcoST101Dcm	97.6	1419	34	0	1174420	1175838	1	1419	0	2433
gi|218368405|emb|CU928164.2|	M.EcoST101VII	99.04	1039	10	0	5071468	5072506	15	1053	0	1864
gi|218368405|emb|CU928164.2|	M.EcoST101III	97.85	885	19	0	3926220	3927104	1	885	0	1530
gi|218368405|emb|CU928164.2|	M.EcoST101Dam	99.52	837	4	0	4009007	4009843	837	1	0	1524
gi|218368405|emb|CU928164.2|	M.EcoST101VI	99.39	654	4	0	5064323	5064976	1	654	0	1186
# Query: Escherichia coli strain ICBEC72H
KX443694.1	M.EcoST101VIII	97.37	684	18	0	17616	18299	1	684	0	1164
KX443694.1	M.EcoST101X	87.79	688	76	8	17616	18299	1	684	0	798
KX443694.1	M.EcoST101XI	95.68	347	12	3	17954	18299	1	345	1e-158	555
MVDJ01000001.1	M.EcoST101Dcm	99.22	1419	11	0	720171	721589	1	1419	0	2560
MVDJ01000002.1	M.EcoST101VIX	89.55	67	7	0	520920	520986	9	75	2e-16	86.1
MVDJ01000003.1	M.EcoST101III	99.89	885	1	0	683755	684639	1	885	0	1629
MVDJ01000005.1	M.EcoST101Dam	100	837	0	0	168940	169776	1	837	0	1546
# Query: Escherichia coli KTE90
ANYW01000002.1	M.EcoST101V	100	1470	0	0	33506	34975	1470	1	0	2715
ANYW01000023.1	M.EcoST101I	95.57	858	38	0	34584	35441	1	858	0	1375
ANYW01000025.1	M.EcoST101VIII	90.83	687	57	6	6735	7418	1	684	0	915
ANYW01000025.1	M.EcoST101X	89.2	685	72	2	6735	7418	1	684	0	854
ANYW01000025.1	M.EcoST101XI	95.95	346	13	1	7073	7418	1	345	1e-160	560
ANYW01000037.1	M.EcoST101Dcm	99.22	1419	11	0	21449	22867	1419	1	0	2560
ANYW01000056.1	M.EcoST101III	99.89	885	1	0	256964	257848	1	885	0	1629
ANYW01000060.1	M.EcoST101Dam	100	837	0	0	39468	40304	837	1	0	1546
ANYW01000079.1	M.EcoMIII	96.36	1620	59	0	11216	12835	1	1620	0	2665
# Query: Escherichia coli KTE91
KB733081.1	M.EcoST101VIII	90.83	687	57	6	100153	100836	684	1	0	915
KB733081.1	M.EcoST101X	89.2	685	72	2	100153	100836	684	1	0	854
KB733081.1	M.EcoST101XI	95.95	346	13	1	100153	100498	345	1	4e-160	560
KB733082.1	M.EcoMIII	96.36	1620	59	0	3090788	3092407	1620	1	0	2665
KB733082.1	M.EcoST101Dcm	99.22	1419	11	0	1864942	1866360	1419	1	0	2560
KB733082.1	M.EcoST101III	99.89	885	1	0	3467794	3468678	1	885	0	1629
KB733082.1	M.EcoST101I	95.57	858	38	0	743822	744679	1	858	0	1375
KB733083.1	M.EcoST101Dam	100	837	0	0	66272	67108	837	1	0	1546
KB733085.1	M.EcoST101V	100	1470	0	0	539181	540650	1470	1	0	2715
# Query: Escherichia coli KTE184
KB733171.1	M.EcoST101VIII	90.83	687	57	6	99994	100677	684	1	0	915
KB733171.1	M.EcoST101X	89.2	685	72	2	99994	100677	684	1	0	854
KB733171.1	M.EcoST101XI	95.95	346	13	1	99994	100339	345	1	4e-160	560
KB733172.1	M.EcoST101V	100	1470	0	0	1147811	1149280	1470	1	0	2715
KB733172.1	M.EcoMIII	96.36	1620	59	0	4517997	4519616	1620	1	0	2665
KB733172.1	M.EcoST101Dcm	99.22	1419	11	0	3316770	3318188	1419	1	0	2560
KB733172.1	M.EcoST101III	99.89	885	1	0	4895007	4895891	1	885	0	1629
KB733172.1	M.EcoST101Dam	100	837	0	0	70974	71810	837	1	0	1546
KB733172.1	M.EcoST101I	95.57	858	38	0	2196343	2197200	1	858	0	1375
# Query: Escherichia coli MS 79-10
ADWR01000072.1	M.EcoST101VIX	96.66	1468	49	0	13131	14598	1476	9	0	2440
ADWR01000065.1	M.EcoST101V	100	1470	0	0	4417	5886	1470	1	0	2715
ADWR01000065.1	M.EcoST101VIII	97.66	684	16	0	15587	16270	1	684	0	1175
ADWR01000065.1	M.EcoST101X	87.5	688	78	8	15587	16270	1	684	0	787
ADWR01000065.1	M.EcoST101XI	95.1	347	14	3	15925	16270	1	345	7e-156	544
ADWR01000049.1	M.EcoST101VI	97.55	654	16	0	24373	25026	654	1	0	1120
ADWR01000042.1	M.EcoST101I	95.92	858	35	0	35238	36095	1	858	0	1391
ADWR01000027.1	M.EcoST101III	100	885	0	0	51196	52080	1	885	0	1635
ADWR01000023.1	M.EcoST101Dam	100	837	0	0	38755	39591	837	1	0	1546
ADWR01000009.1	M.EcoST101Dcm	99.93	1419	1	0	43287	44705	1	1419	0	2615
# Query: Escherichia coli MS 107-1
ADWV01000046.1	M.EcoST101VIII	97.66	684	16	0	6974	7657	684	1	0	1175
ADWV01000046.1	M.EcoST101X	87.5	688	78	8	6974	7657	684	1	0	787
ADWV01000046.1	M.EcoST101XI	95.1	347	14	3	6974	7319	345	1	5e-156	544
ADWV01000023.1	M.EcoST101VIX	96.66	1468	49	0	63304	64771	1476	9	0	2440
ADWV01000018.1	M.EcoST101Dcm	99.93	1419	1	0	53638	55056	1	1419	0	2615
ADWV01000010.1	M.EcoST101III	100	885	0	0	11139	12023	885	1	0	1635
ADWV01000008.1	M.EcoST101VI	97.55	654	16	0	98642	99295	654	1	0	1120
ADWV01000007.1	M.EcoST101I	95.92	858	35	0	153559	154416	858	1	0	1391
ADWV01000003.1	M.EcoST101V	100	1470	0	0	4638	6107	1470	1	0	2715
ADWV01000001.1	M.EcoST101Dam	100	837	0	0	437830	438666	1	837	0	1546
# Query: Escherichia coli MS6192
MS6192	M.EcoST101V	100	1470	0	0	4762964	4764433	1470	1	0	2715
MS6192	M.EcoST101Dcm	100	1419	0	0	2135759	2137177	1419	1	0	2621
MS6192	M.EcoST101VII	100	1053	0	0	4817092	4818144	1	1053	0	1945
MS6192	M.EcoST101III	100	885	0	0	3601560	3602444	1	885	0	1635
MS6192	M.EcoST101I	100	858	0	0	983527	984384	1	858	0	1585
MS6192	M.EcoST101Dam	100	837	0	0	3684647	3685483	837	1	0	1546
MS6192	M.EcoST101VI	100	654	0	0	4811801	4812454	1	654	0	1208
MS6192	M.EcoST101II	100	528	0	0	2641217	2641744	528	1	0	976
pMS6192A-NDM	M.EcoST101VIX	100	1468	0	0	124972	126439	9	1476	0	2712
pMS6192A-NDM	M.EcoST101X	95.05	687	29	5	8143	8827	1	684	0	1075
pMS6192A-NDM	M.EcoST101VIII	92.43	687	47	5	8143	8827	1	684	0	976
pMS6192A-NDM	M.EcoST101XI	99.71	345	1	0	8483	8827	1	345	0	632
pMS6192B	M.EcoST101X	100	684	0	0	10410	11093	1	684	0	1264
pMS6192B	M.EcoST101VIII	87.65	688	77	8	10410	11093	1	684	0	793
pMS6192B	M.EcoST101XI	95.95	346	13	1	10748	11093	1	345	2e-160	560
pMS6193C	M.EcoST101VIII	94.01	685	37	4	33420	34101	1	684	0	1035
pMS6193C	M.EcoST101X	93.45	687	37	7	33420	34101	1	684	0	1013
pMS6193C	M.EcoST101XI	100	345	0	0	33757	34101	1	345	0	638
# Query: Escherichia coli MS6193
MS6193	M.EcoST101IV	100	1620	0	0	3836005	3837624	1620	1	0	2992
MS6193	M.EcoST101V	100	1470	0	0	4806773	4808242	1470	1	0	2715
MS6193	M.EcoST101Dcm	100	1419	0	0	2160692	2162110	1419	1	0	2621
MS6193	M.EcoST101VII	100	1053	0	0	4860901	4861953	1	1053	0	1945
MS6193	M.EcoST101III	100	885	0	0	3626493	3627377	1	885	0	1635
MS6193	M.EcoST101I	100	858	0	0	983525	984382	1	858	0	1585
MS6193	M.EcoST101Dam	100	837	0	0	3709580	3710416	837	1	0	1546
MS6193	M.EcoST101VI	100	654	0	0	4855610	4856263	1	654	0	1208
MS6193	M.EcoST101II	100	528	0	0	2666150	2666677	528	1	0	976
pMS6193A-NDM	M.EcoST101VIX	100	1476	0	0	124959	126434	1	1476	0	2726
pMS6193A-NDM	M.EcoST101VIII	100	684	0	0	8148	8831	1	684	0	1264
pMS6193A-NDM	M.EcoST101X	87.65	688	77	8	8148	8831	1	684	0	793
pMS6193A-NDM	M.EcoST101XI	94.81	347	15	3	8486	8831	1	345	2e-153	538
pMS6193B	M.EcoST101X	100	684	0	0	10410	11093	1	684	0	1264
pMS6193B	M.EcoST101VIII	87.65	688	77	8	10410	11093	1	684	0	793
pMS6193B	M.EcoST101XI	95.95	346	13	1	10748	11093	1	345	2e-160	560
# Query: Escherichia coli MS6194
scf7180000000055	M.EcoST101Dcm	100	1419	0	0	19969	21387	1	1419	0	2621
scf7180000000055	M.EcoST101I	100	858	0	0	1197701	1198558	858	1	0	1585
scf7180000000053	M.EcoST101II	100	528	0	0	374837	375364	528	1	0	976
scf7180000000049	M.EcoST101III	100	885	0	0	702615	703499	1	885	0	1635
scf7180000000062	M.EcoST101V	100	1470	0	0	358414	359883	1470	1	0	2715
scf7180000000062	M.EcoST101VII	100	1053	0	0	412541	413593	1	1053	0	1945
scf7180000000062	M.EcoST101VI	100	654	0	0	407250	407903	1	654	0	1208
scf7180000000065	M.EcoST101VIX	100	1468	0	0	108126	109593	1476	9	0	2712
scf7180000000065	M.EcoST101X	100	684	0	0	3573	4256	684	1	0	1264
scf7180000000065	M.EcoST101X	87.65	688	77	8	82844	83527	684	1	0	793
scf7180000000065	M.EcoST101VIII	100	684	0	0	82844	83527	684	1	0	1264
scf7180000000065	M.EcoST101VIII	87.65	688	77	8	3573	4256	684	1	0	793
scf7180000000065	M.EcoST101XI	95.95	346	13	1	3573	3918	345	1	5e-160	560
scf7180000000065	M.EcoST101XI	94.81	347	15	3	82844	83189	345	1	2e-153	538
scf7180000000061	M.EcoST101Dam	100	837	0	0	259466	260302	1	837	0	1546
scf7180000000035	M.EcoST101Dcm	99.93	1419	1	0	735262	736680	1419	1	0	2615
scf7180000000044	M.EcoST101XII	100	1635	0	0	1102650	1104284	1635	1	0	3020
scf7180000000046	M.EcoST101Dam	100	837	0	0	452807	453643	1	837	0	1546
# Query: Escherichia coli MS6201
scf7180000000035	M.EcoST101Dcm	99.93	1419	1	0	735262	736680	1419	1	0	2615
scf7180000000044	M.EcoST101XII	100	1635	0	0	1102650	1104284	1635	1	0	3020
scf7180000000046	M.EcoST101Dam	100	837	0	0	452807	453643	1	837	0	1546
scf7180000000034	M.EcoST101III	99.89	885	0	1	14855	15738	885	1	0	1628
scf7180000000039	M.EcoRII	99.65	1434	5	0	86512	87945	1434	1	0	2621
scf7180000000039	M.EcoST101X	100	684	0	0	55858	56541	684	1	0	1264
scf7180000000039	M.EcoST101VIII	87.65	688	77	8	55858	56541	684	1	0	793
scf7180000000039	M.EcoST101XI	95.95	346	13	1	55858	56203	345	1
# Query: Escherichia coli MS6203
scf7180000000041	M.EcoST101Dcm	99.93	1419	1	0	222351	223769	1	1419	0	2615
scf7180000000036	M.EcoST101III	100	885	0	0	14360	15244	885	1	0	1635
scf7180000000047	M.EcoST101Dam	100	837	0	0	441990	442826	1	837	0	1546
scf7180000000034	M.EcoST101XII	100	1635	0	0	47760	49394	1	1635	0	3020
scf7180000000034	M.EcoST101V	100	1470	0	0	325931	327400	1470	1	0	2715
# Query: Escherichia coli MS6204
scf7180000000120	M.EcoST101Dcm	99.93	1419	1	0	348488	349906	1419	1	0	2615
scf7180000000153	M.EcoST101I	98.48	858	13	0	17913	18770	858	1	0	1513
scf7180000000149	M.EcoST101VII	100	1053	0	0	404328	405380	1	1053	0	1945
scf7180000000149	M.EcoST101VI	100	654	0	0	399037	399690	1	654	0	1208
scf7180000000159	M.EcoST101VIII	99.78	464	0	1	1	463	221	684	0	850
scf7180000000159	M.EcoST101X	88.2	466	50	4	1	463	221	684	2e-157	551
scf7180000000159	M.EcoST101XI	94.81	347	15	3	118	463	1	345	2e-153	538
scf7180000000147	M.EcoST101III	100	885	0	0	16650	17534	885	1	0	1635
scf7180000000166	M.EcoST101X	100	684	0	0	12396	13079	684	1	0	1264
scf7180000000166	M.EcoST101VIII	87.65	688	77	8	12396	13079	684	1	0	793
scf7180000000166	M.EcoST101XI	95.95	346	13	1	12396	12741	345	1	8e-161	560
scf7180000000145	M.EcoST101Dam	100	837	0	0	66973	67809	837	1	0	1546
scf7180000000158	M.EcoST101VIX	100	1468	0	0	13134	14601	9	1476	0	2712
scf7180000000158	M.EcoST101VIII	100	684	0	0	39200	39883	1	684	0	1264
scf7180000000158	M.EcoST101X	87.65	688	77	8	39200	39883	1	684	0	793
scf7180000000158	M.EcoST101XI	94.81	347	15	3	39538	39883	1	345	6e-154	538
# Query: Escherichia coli MS6207
scf7180000000066	M.EcoST101Dcm	99.93	1419	1	0	209499	210917	1419	1	0	2615
scf7180000000072	M.EcoST101I	84.78	184	20	6	16035	16213	1	181	9e-46	178
scf7180000000076	M.EcoST101V	100	1470	0	0	113275	114744	1470	1	0	2715
scf7180000000076	M.EcoST101VII	98.2	1053	19	0	166174	167226	1	1053	0	1840
scf7180000000077	M.EcoST101III	100	885	0	0	14495	15379	885	1	0	1635
scf7180000000083	M.EcoST101Dam	100	837	0	0	71065	71901	837	1	0	1546
# Query: Escherichia coli strain NA084
LWTZ01000004.1	M.EcoST101V	100	1470	0	0	283140	284609	1	1470	0	2715
LWTZ01000005.1	M.EcoST101III	100	885	0	0	256868	257752	1	885	0	1635
LWTZ01000009.1	M.EcoST101Dcm	99.86	1419	2	0	127305	128723	1	1419	0	2610
LWTZ01000011.1	M.EcoST101Dam	100	837	0	0	116726	117562	1	837	0	1546
LWTZ01000026.1	M.EcoST101IV	100	1620	0	0	1275	2894	1620	1	0	2992
LWTZ01000029.1	M.EcoST101VIII	97.37	684	18	0	37241	37924	1	684	0	1164
LWTZ01000029.1	M.EcoST101X	87.5	688	78	8	37241	37924	1	684	0	787
LWTZ01000029.1	M.EcoMS6192XI	95.1	347	14	3	37579	37924	1	345	1e-155	544
# Query: Escherichia coli strain NA086
LXEZ01000003.1	M.EcoST101V	100	1470	0	0	283140	284609	1	1470	0	2715
LXEZ01000004.1	M.EcoST101III	100	885	0	0	256868	257752	1	885	0	1635
LXEZ01000007.1	M.EcoST101Dcm	99.86	1419	2	0	127305	128723	1	1419	0	2610
LXEZ01000010.1	M.EcoST101Dam	100	837	0	0	117143	117979	1	837	0	1546
LXEZ01000028.1	M.EcoST101IV	100	1620	0	0	7122	8741	1620	1	0	2992
LXEZ01000030.1	M.EcoST101VIII	97.37	684	18	0	37241	37924	1	684	0	1164
LXEZ01000030.1	M.EcoST101X	87.5	688	78	8	37241	37924	1	684	0	787
LXEZ01000030.1	M.EcoMS6192XI	95.1	347	14	3	37579	37924	1	345	2e-155	544
# Query: Escherichia coli strain NA099
LXFA01000004.1	M.EcoST101III	100	885	0	0	256868	257752	1	885	0	1635
LXFA01000005.1	M.EcoST101V	100	1470	0	0	4667	6136	1470	1	0	2715
LXFA01000007.1	M.EcoST101Dam	100	837	0	0	147036	147872	1	837	0	1546
LXFA01000015.1	M.EcoST101Dcm	99.93	1419	1	0	34902	36320	1	1419	0	2615
LXFA01000050.1	M.EcoST101VIII	99.42	684	4	0	154	837	1	684	0	1242
LXFA01000050.1	M.EcoST101X	87.06	688	81	8	154	837	1	684	0	771
LXFA01000050.1	M.EcoMS6192XI	94.81	347	15	3	492	837	1	345	1e-154	538
LXFA01000051.1	M.EcoST101VIX	100	1468	0	0	4949	6416	1476	9	0	2712
# Query: gi|218430358|emb|CU928163.2| Escherichia coli UMN026 chromosome, complete genome
gi|218430358|emb|CU928163.2|	M.EcoST101Dcm	97.67	1419	33	0	2264492	2265910	1419	1	0	2438
gi|218430358|emb|CU928163.2|	M.EcoST101Dam	99.4	837	5	0	3940892	3941728	837	1	0	1519
gi|218430358|emb|CU928163.2|	M.EcoST101III	97.4	885	23	0	3858070	3858954	1	885	0	1507
gi|218430358|emb|CU928163.2|	M.EcoST101II	96.4	528	19	0	1423041	1423568	1	528	0	870
# Query: gi|91070629|gb|CP000243.1| Escherichia coli UTI89, complete genome
gi|91070629|gb|CP000243.1|	M.EcoST101Dcm	98.24	1419	25	0	2056997	2058415	1419	1	0	2483
gi|91070629|gb|CP000243.1|	M.EcoST101VII	99.24	1053	8	0	5004054	5005106	1	1053	0	1901
gi|91070629|gb|CP000243.1|	M.EcoST101III	97.63	885	21	0	3629611	3630495	1	885	0	1519
gi|91070629|gb|CP000243.1|	M.EcoST101Dam	99.16	837	7	0	3767745	3768581	837	1	0	1507
gi|91070629|gb|CP000243.1|	M.EcoST101VI	97.4	654	17	0	2931687	2932340	654	1	0	1114
gi|91070629|gb|CP000243.1|	M.EcoST101VI	96.79	654	21	0	4999339	4999992	1	654	0	1092
gi|91070629|gb|CP000243.1|	M.EcoST101II	96.4	528	19	0	1254134	1254661	1	528	0	870
gi|91070629|gb|CP000243.1|	M.EcoST101VIX	88.06	67	8	0	1132001	1132067	75	9	5e-14	80.5

### Sheet: Table S7
Supplementary Table 7. Nucleotide Blast results of M.EcoST101X encoded on the pGUE-NDM-like plasmids pMS6192B and pMS6193B (100% ID matches only shown)
Description	Max Score	Total Score	Query Cover	E value	Ident	Accession
Escherichia coli strain EC1188 plasmid pEC1188-NDM16, complete sequence	1264	1264	1	0	1	MH213345.1
Escherichia coli strain 16-50 plasmid pNDM-EC16-50, complete sequence	1264	1264	1	0	1	MG515250.1
Klebsiella pneumoniae strain DA48896 plasmid p48896_1, complete sequence	1264	1264	1	0	1	CP024430.1
Escherichia coli strain ECONIH6 plasmid pNDM-d2e9, complete sequence	1264	1264	1	0	1	CP026201.1
Klebsiella pneumoniae strain CRKP-1215 plasmid pCRKP-1215_2, complete sequence	1264	1264	1	0	1	CP024840.1
Klebsiella pneumoniae strain CRKP-2297 plasmid pCRKP-2297_2, complete sequence	1264	1264	1	0	1	CP024836.1
Escherichia coli strain FDAARGOS_433 plasmid unnamed2, complete sequence	1264	1264	1	0	1	CP023895.1
Escherichia coli plasmid pLZ135-NDM, complete sequence	1264	1264	1	0	1	MF353156.1
Escherichia coli plasmid pM217_FII DNA, complete genome, isolate: M217	1264	1264	1	0	1	AP018147.1
Escherichia coli plasmid pM214_FII DNA, complete genome, isolate: M214	1264	1264	1	0	1	AP018144.1
Escherichia coli plasmid pM109_FII DNA, complete genome, isolate: M109	1264	1264	1	0	1	AP018139.1
Escherichia coli plasmid pM107_FII DNA, complete genome, isolate: M107	1264	1264	1	0	1	AP018138.1
Escherichia coli plasmid pM105_FII DNA, complete genome, isolate: M105	1264	1264	1	0	1	AP018136.1
Klebsiella pneumoniae plasmid pABC143C-NDM, complete sequence	1264	1264	1	0	1	KY130431.1
Escherichia coli plasmid pNDM5-IBAC, complete sequence	1264	1264	1	0	1	KY463220.1
Escherichia coli plasmid pHNHN21, complete sequence	1264	1264	1	0	1	KX246267.1
Klebsiella pneumoniae strain ST709 plasmid pCC1410-2, complete sequence	1264	1264	1	0	1	KY288024.1
Klebsiella pneumoniae strain SKGH01 plasmid unnamed 3, complete sequence	1264	1264	1	0	1	CP015503.1
Escherichia coli strain GDZ13 plasmid pGD0503Z13, complete sequence	1264	1264	1	0	1	KR653209.1
Escherichia coli plasmid pV130-b DNA, contig: V130-b_scaffold_1, strain: V130	1264	1264	1	0	1	LC056323.1
Klebsiella pneumoniae strain ST147 plasmid pCC1409-1, complete sequence	1264	1264	1	0	1	KT725789.1
Klebsiella pneumoniae strain ST147 plasmid pCC1410-1, complete sequence	1264	1264	1	0	1	KT725788.1
Escherichia coli strain HeB7 plasmid pHeBE7, complete sequence	1264	1264	1	0	1	KT002541.1
Klebsiella pneumoniae genome assembly MS6671.v1, plasmid : _Plasmid_E_Kpneumoniae_MS6671	1264	1264	1	0	1	LN824138.1
Escherichia coli strain NMI5428/11 plasmid pMC-NDM, complete sequence	1264	1264	1	0	1	HG003695.1
Escherichia coli strain GUE plasmid pGUE-NDM, complete sequence	1264	1264	1	0	1	JQ364967.1
